# Host-interactor screens of *Phytophthora infestans* RXLR proteins reveal vesicle trafficking as a major effector-targeted process

**DOI:** 10.1101/2020.09.24.308585

**Authors:** Benjamin Petre, Mauricio P. Contreras, Tolga O. Bozkurt, Martin H. Schattat, Jan Sklenar, Sebastian Schornack, Ahmed Abd-El-Haliem, Roger Castells-Graells, Rosa Lozano-Duran, Yasin F. Dagdas, Frank L. H. Menke, Alexandra M. E. Jones, Jack H. Vossen, Silke Robatzek, Sophien Kamoun, Joe Win

**Author notes:** These authors contributed equally to this work (Benjamin Petre, Mauricio P. Contreras).

## Abstract

Pathogens modulate plant cell structure and function by secreting effectors into host tissues. Effectors typically function by associating with host molecules and modulating their activities. This study aimed to identify the host processes targeted by the RXLR class of host-translocated effectors of the potato blight pathogen *Phytophthora infestans.* To this end, we performed an *in planta* protein-protein interaction screen by transiently expressing *P. infestans* RXLR effectors in *Nicotiana benthamiana* leaves followed by co-immunoprecipitation (co-IP) and liquid chromatography tandem mass spectrometry (LC-MS/MS). This screen generated an effector-host protein interactome matrix of 59 *P. infestans* RXLR effectors x 586 *N. benthamiana* proteins. Classification of the host interactors into putative functional categories revealed over 35 biological processes possibly targeted by *P. infestans.* We further characterized the PexRD12/31 family of RXLR-WY effectors, which associate and co-localize with components of the vesicle trafficking machinery. One member of this family, PexRD31, increased the number of FYVE positive vesicles in *N. benthamiana* cells. FYVE positive vesicles also accumulated in leaf cells near *P. infestans* hyphae, indicating that the pathogen may enhance endosomal trafficking during infection. We anticipate that the interactome dataset we generated will serve as a useful community resource for functional studies of *P. infestans* effectors and of effector-targeted host processes.
