## Supplementary material for "Host-interactor screens of *Phytophthora infestans* RXLR proteins reveal vesicle trafficking as a major effector-targeted process": Dataset 2.xlsx

### Sheet: Dataset 2
Dataset 2. Consolidated coIP/MS data*
Plant protein description§	Sequence identifier^	35a12 Family	AVR2 Family	AVR3a Family	AVR4	AVRblb1	AVRblb2 Family	PexRD3	AVRpur Family	AVRvnt1 Family	PexRD12 Family	PexRD18 Family	PexRD2	PexRD36	PexRD54	No. effector family that hits to target
125 kDa kinesin-related protein	NICBE_135960										2					1
14-3-3 protein 10	NICBE_419247		2													1
20 kDa chaperonin, chloroplastic	NICBE_113792		2													1
26S proteasome non ATPase regulatory subunit 13	NbS00027783g0005										2					1
26S proteasome non-ATPase regulatory subunit 14	NICBE_364948										3					1
26S proteasome non-ATPase regulatory subunit 4	NICBE_006433										3					1
30S ribosomal protein S17 chloroplastic	NbS00008661g0001										2					1
37 kDa inner envelope membrane protein, chloroplastic	NICBE_000425										4					1
40S ribosomal protein S20 2	NbS00035223g0007									2						1
40S ribosomal protein S7	NICBE_390275										2					1
50S ribosomal protein L16 chloroplastic	NbS00007712g0010										4					1
50S ribosomal protein L2	NbS00015607g0008									2						1
50S ribosomal protein L2-B, chloroplastic	NICBE_379305										2					1
50S ribosomal protein L23	NbS00006831g0015										2					1
50S ribosomal protein L27, chloroplastic	NICBE_268341										3					1
50S ribosomal protein L28 chloroplastic	NbS00023874g0006										2					1
50S ribosomal protein L31, chloroplastic	NICBE_058062										2					1
6-phosphogluconate dehydrogenase, decarboxylating	NICBE_128751		2													1
60S ribosomal protein L22	NICBE_240436, NbS00024386g0011, NbS00028302g0001						2									1
60S ribosomal protein L34	NICBE_051400									2						1
60S ribosomal protein L35-4	NICBE_054341, NbS00008129g0016		2													1
60S ribosomal protein L35a	NbS00011439g0013									2						1
9 divinyl ether synthase	NbS00003964g0003										2					1
ABC transporter F family member 3	NICBE_184074									2						1
Adenine nucleotide alpha hydrolases	NbS00016898g0005		2													1
Adenine phosphoribosyltransferase 1, chloroplastic	NICBE_229089										2					1
Alanine aminotransferase	NbS00001174g0003		2													1
Alcohol dehydrogenase protein	NbS00008485g0004		2													1
Alpha 1 4 glucan protein synthase	NbS00010935g0008														3	1
Alpha mannosidase protein	NbS00050921g0004							2								1
Alpha/beta hydrolase fold protein	NbS00042462g0004										3					1
Apoptosis-inducing factor homolog A	NICBE_045535										2					1
Aquaporin PIP2-1	NbS00004321g0109, NICBE_207950										5					1
ARF guanine nucleotide exchange factor 2	NbS00006288g0001									2						1
ATP dependent protease La LON domain protein	NbS00022516g0001										2					1
ATP phosphoribosyltransferase	NICBE_293400														2	1
ATP synthase epsilon chain, chloroplastic	NICBE_215834		3													1
ATP synthase subunit b', chloroplastic	NICBE_089109		2													1
ATP-citrate synthase alpha chain protein 2	NICBE_391036										2					1
ATP-dependent Clp protease proteolytic subunit-related protein 1, chloroplastic	NICBE_014546		2													1
Auxin transport protein BIG	NbS00009154g0017										11					1
Bcl 2 associated athanogene protein	NbS00015646g0001								3							1
BSL1 Serine/threonine protein phosphatase	NbS00000687g0016		8													1
BSL3 Serine/threonine-protein phosphatase	NbS00019800g0009, NICBE_055359		14													1
Calcium binding protein Calnexin	NbS00004679g0009										2					1
Calcium transporting ATPase 1	NbS00011265g0007										2					1
Calcium-transporting ATPase 4, endoplasmic reticulum-type	NICBE_415641										2					1
Cathepsin B	NICBE_220628		2													1
Cc nbs lrr resistance protein	NbS00030243g0001										2					1
Cell division protein FtsZ homolog 1, chloroplastic	NICBE_402217										2					1
Chaperone protein dnaJ 1, mitochondrial	NICBE_359141										2					1
Chlorophyll a b binding protein 8 chloroplastic	NbS00006820g0015														5	1
Chlorophyll a b binding protein chloroplastic	NbS00042109g0018														2	1
Chlorophyll a b binding protein P4 chloroplastic	NbS00004739g0001														3	1
Chlorophyll a-b binding protein 6A, chloroplastic	NICBE_047754														2	1
Chloroplast stem loop binding protein of 41 kDa a chloroplastic	NbS00025668g0009						2									1
chloroplastic drought induced stress protein of 32 kD	NbS00007054g0007		3													1
Clathrin light chain 1	NICBE_141076										2					1
ClpB chaperone	NbS00017415g0002		2													1
Coatomer subunit beta 1	NbS00008181g0005								11							1
Coatomer subunit delta	NICBE_222296										2					1
Conserved oligomeric Golgi complex subunit 2	NICBE_396062										3					1
Copia protein	NICBE_411395										2					1
CPLD51 protein required for cyt b6 assembly	NbS00007694g0012														2	1
Cullin-4	NICBE_098515										3					1
Cyclin delta 3	NbS00028772g0004										2					1
Cysteine proteinase inhibitor 1	NICBE_420828, NbS00030201g0002		2													1
Cysteine proteinase inhibitor 5	NICBE_340886						2									1
Cysteine synthase	NbS00058299g0004										2					1
D-3-phosphoglycerate dehydrogenase, chloroplastic	NICBE_255774							4								1
DEAD box ATP dependent RNA helicase 3 chloroplastic	NbS00021398g0012										6					1
Dihydrolipoyl dehydrogenase 1 mitochondrial	NbS00009495g0011											2				1
DNA-directed RNA polymerase II subunit RPB1	NICBE_131506						5									1
DNA-directed RNA polymerase II subunit RPB2	NICBE_319822						3									1
E3 ubiquitin protein ligase KEG	NbS00010275g0011										2					1
E3 ubiquitin protein ligase listerin	NbS00000796g0017									2						1
E3 ubiquitin-protein ligase UPL2	NICBE_030387										2					1
Endo 1 3 1%2C4 beta D glucanase	NbS00000252g0005		2													1
Endochitinase Chitinase	NbS00010078g0005		2													1
Enhancer of mRNA decapping protein 4	NbS00022976g0010										2					1
Enhancer of mRNA-decapping protein	NICBE_418105, NICBE_260040										9					1
Enoyl-[acyl-carrier-protein] reductase [NADH], chloroplastic	NICBE_044005		2													1
ER membrane protein complex subunit 1	NICBE_115546									2						1
Eukaryotic translation initiation factor 3 subunit 2	NbS00032366g0011										2					1
Eukaryotic translation initiation factor 3 subunit B	NICBE_366073										3					1
Exocyst complex component 3	NICBE_298622										2					1
Exocyst complex component 5	NICBE_108112										4					1
Exocyst complex component SEC3A	NICBE_053349										2					1
expressed protein localized to the inner membrane of the chloroplast.	NbS00008911g0016		8													1
Extended synaptotagmin-3	NICBE_418648									3						1
External alternative NADH-ubiquinone oxidoreductase, mitochondrial	NICBE_050932										3					1
Extracellular calcium sensing receptor	NbS00026008g0003														2	1
Ferredoxin-dependent glutamate synthase, chloroplastic	NICBE_017437		2													1
Flavonoid 3'-monooxygenase	NICBE_273762										2					1
Flavoprotein WrbA	NICBE_178964		2													1
Galacturonosyltransferase 8	NICBE_413012							2								1
Gamma hydroxybutyrate dehydrogenase protein	NbS00030899g0004		2													1
GDP mannose 3 5 epimerase 1	NbS00039092g0002														2	1
Glucan endo-1,3-beta-glucosidase, basic vacuolar isoform GLB	NICBE_051963		2													1
Glucose and ribitol dehydrogenase	NICBE_261076.2		2													1
Glucose-6-phosphate 1-dehydrogenase, chloroplastic	NICBE_146424		2													1
Glutamate--glyoxylate aminotransferase 2	NICBE_140115														2	1
Glutathione S transferase	NbS00049661g0007		5													1
Glutathione S transferase parA	NbS00002272g0007		3													1
Glutathione S transferase zeta class	NbS00059006g0010														3	1
Glycerate dehydrogenase	NICBE_211859		2													1
Glycine cleavage system H protein, mitochondrial	NICBE_071615		2													1
Glycine rich protein 2	NbS00023063g0001, NbS00003840g0005		4													1
Glycine--tRNA ligase 2, chloroplastic/mitochondrial	NICBE_287223										21					1
Glycine-rich RNA-binding protein	NICBE_138440		2													1
Glycogen phosphorylase 1	NICBE_349743										3					1
GTP binding protein SAR1A	NbS00013516g0005		2													1
HAD superfamily hydrolase subfamily IA variant 3 containing protein expressed	NbS00013878g0010		2													1
HD domain-containing protein 2 homolog	NICBE_394506		2													1
Heat shock 70 kDa protein 15	NICBE_282017	3														1
Heat shock protein 83	NICBE_388793										5					1
Hexokinase-1	NICBE_005406, NICBE_423666										4					1
Hydroxymethylglutaryl CoA synthase	NbS00015135g0014		2													1
Importin 9	NbS00008233g0010									2						1
Importin subunit alpha-1a	NICBE_354652								2							1
Isocitrate dehydrogenase [NADP], chloroplastic (Fragment)	NICBE_260430														2	1
K+ efflux antiporter 2 chloroplastic	NbS00043881g0006							4								1
L arabinokinase	NbS00034707g0017		2													1
Lipoxygenase homology domain-containing protein 1	NICBE_230013		2													1
Long chain acyl-CoA synthetase 1	NICBE_051866										2					1
Magnesium protoporphyrin IX monomethyl ester	NbS00008825g0027		2													1
Mal d 1 associated protein	NbS00019432g0003						2									1
Malate dehydrogenase [NADP], chloroplastic	NICBE_251983														2	1
Mannose-1-phosphate guanyltransferase alpha-B	NICBE_216622										3					1
Mannose-1-phosphate guanylyltransferase 1	NICBE_362172										2					1
Methyl-CpG-binding domain-containing protein 10	NICBE_169864							5								1
methyltransferase PMT14	NbS00029496g0002										2					1
Mitochondrial 2-oxoglutarate/malate carrier protein	NICBE_220294														2	1
Mitochondrial carrier protein	NbS00040758g0005, NICBE_362358														9	1
Mitochondrial import inner membrane translocase subunit Tim9	NICBE_337013										2					1
Mitochondrial outer membrane protein porin of 36 kDa	NICBE_021636										2					1
Mitogen-activated protein kinase kinase 2	NICBE_130629														3	1
Monothiol glutaredoxin-S7, chloroplastic	NICBE_153232		2													1
MRNA complete cds clone RAFL24 22 E06	NbS00006477g0003										2					1
NAC domain protein IPR003441	NbS00031273g0004								6							1
NAD kinase 2, chloroplastic	NICBE_155464							2								1
NADH dehydrogenase [ubiquinone] iron-sulfur protein 2	NICBE_204555										2					1
NADP-dependent malic enzyme	NICBE_297967		2													1
Unknown NICBE_348705	NICBE_348705										2					1
Unknown protein with BSP (Peptidase of plants and bacteria) domain, E=3.9e-82 score=274.6	NICBE_074959		2													1
Unknown protein with CUE domain, E=0.014 score=14.8	NICBE_269176										2					1
Unknown protein with DUF1068 domain, E=2.2e-82 score=274.7	NICBE_421155		2													1
Unknown protein with DUF3411 domain, E=6e-57 score=192	NICBE_193610							2								1
Unknown protein with DUF3411 domain, E=7e-62 score=208	NICBE_264966							2								1
Unknown protein with DUF3904 domain, E=2.9 score=6	NICBE_369851		2													1
Unknown protein with DUF760 domain, E=6.7e-28 score=96.5	NICBE_230749										2					1
Unknown protein with GAS (Growth-arrest specific micro-tubule binding) domain, E=0.012 score=14.7	NICBE_163611		3													1
Unknown protein with LEA_2 (Late embryogenesis abundant protein) domain, E=0.00093 score=19.4	NICBE_029024										2					1
Unknown protein with Rubredoxin domain, E=0.00021 score=20.9	NICBE_086447														6	1
Unknown protein with UPF0184 (Uncharacterised protein family) domain, E=05 score=12	NICBE_055121		8													1
Omega-hydroxypalmitate O-feruloyl transferase	NICBE_382068								2							1
Outer envelope pore protein 16, chloroplastic	NICBE_383516		3													1
Outer envelope pore protein 37, chloroplastic	NICBE_119083										2					1
Oxalate oxidase germin 171	NbS00017066g0003										2					1
Oxygen-evolving enhancer protein 1, chloroplastic	NICBE_324488, NICBE_135727		6													1
Patatin group A-3	NICBE_019485										3					1
Patatin phospholipase	NbS00001633g0002									4						1
Pattern formation protein EMB30	NICBE_346430										2					1
Pectinesterase/pectinesterase inhibitor U1	NICBE_146897		2													1
Pentatricopeptide repeat containing protein	NbS00042677g0002								2							1
Pentatricopeptide repeat-containing protein At2g17670	NICBE_336540		2													1
Peptide methionine sulfoxide reductase	NICBE_113523		4													1
Peptide-N4-(N-acetyl-beta-glucosaminyl)asparagine amidase A	NICBE_124412		4													1
Peptidyl prolyl cis trans isomerase	NbS00026857g0013		2													1
Peptidyl prolyl cis trans isomerase C	NbS00002898g0024		4													1
Peptidyl-prolyl cis-trans isomerase CYP21-3, mitochondrial	NICBE_061358		5													1
Peptidyl-prolyl cis-trans isomerase FKBP62	NICBE_205324		2													1
Peroxiredoxin 2F mitochondrial	NbS00010491g0011		4													1
Peroxiredoxin Q, chloroplastic	NICBE_423217, NbS00035717g0012		6													1
phagocytic receptor 1b	NbS00005540g0006		3													1
Phosphoglucan phosphatase DSP4, chloroplastic	NICBE_138726										2					1
Phosphoglucomutase, cytoplasmic	NICBE_051438		2													1
Photosystem I P700 chlorophyll a apoprotein A1	NICBE_230881										2					1
Photosystem I reaction center subunit II, chloroplastic	NICBE_221379		2													1
Photosystem I reaction center subunit IV B, chloroplastic	NICBE_043208		2													1
Photosystem I reaction center subunit psaK, chloroplastic	NICBE_037860														2	1
Photosystem I reaction center subunit V	NbC24101312g0001														2	1
Photosystem I reaction center subunit XI, chloroplastic	NICBE_369429														2	1
Photosystem II CP43 chlorophyll apoprotein	NICBE_063249														2	1
Photosystem II D2 protein	NICBE_273755														2	1
Phytochrome-associated serine/threonine-protein phosphatase 3	NICBE_087148										2					1
Plastid lipid associated protein PAP/fibrillin	NbS00001880g0007										4					1
Polyphosphoinositide phosphatase	NICBE_149682										6					1
PolyU binding splicing factor PUF60	NbS00023692g0003										2					1
Porin/voltage dependent anion selective channel protein	NbS00027615g0006										3					1
Presequence protease 1 chloroplastic/mitochondrial	NbS00011015g0025										6					1
Probable beta-D-xylosidase 7	NICBE_023515		2													1
Probable exocyst complex component 4	NICBE_251150										2					1
Probable linoleate 9S-lipoxygenase 5	NICBE_406505										8					1
Probable LL-diaminopimelate aminotransferase, chloroplastic	NICBE_289342														2	1
Probable mannitol dehydrogenase	NICBE_009633														3	1
Probable methyltransferase PMT2	NICBE_076958										2					1
Probable methyltransferase PMT20	NICBE_164530										2					1
Probable methyltransferase PMT26	NICBE_079269, NICBE_379409										6					1
Probable pectin methyltransferase QUA2	NICBE_087588							2								1
Probable phospholipid hydroperoxide glutathione peroxidase	NICBE_006732		3													1
Probable pyridoxal biosynthesis protein PDX1	NICBE_280824		7													1
Probable rhamnose biosynthetic enzyme 1	NICBE_386075								2							1
Probable ribose-5-phosphate isomerase	NICBE_143541														2	1
Proteasome subunit alpha type	NbS00004850g0016		2													1
Protein CHUP1 chloroplastic	NbS00029380g0012										6					1
Protein disulfide isomerase-like 1-4	NICBE_177305									4						1
Protein of unknown function DUF642	NbS00009108g0010														2	1
Protein ROOT HAIR DEFECTIVE 3	NICBE_156502										2					1
Protein TIC 22-like, chloroplastic	NICBE_046359											3				1
Protein TIC 55 chloroplastic	NbS00029739g0004		3													1
Protein transport protein Sec24-like At3g07100	NICBE_100939														2	1
Protein unc-45 homolog B	NICBE_148117										2					1
Protein VAC14	NICBE_102448, NICBE_091410										14					1
Protochlorophyllide reductase protein	NbS00012878g0025		2													1
Pto-interacting protein 1	NICBE_074060										2					1
Purple acid phosphatase 15	NICBE_246161		2													1
Putative late blight resistance protein homolog R1B-23	NICBE_041502										2					1
Putative methyltransferase DDB_G0268948	NICBE_257032		2													1
Pyrophosphate-energized membrane proton pump 3	NICBE_133714						2									1
Pyruvate kinase cytosolic isozyme	NbS00000749g0003		2													1
Remorin 1	NbS00000109g0019		2													1
Respiratory burst oxidase homolog protein C	NICBE_086010										3					1
Ribonuclease P protein subunit p25	NbS00030156g0009									2						1
Ribosomal protein L15	NbS00014498g0001, NbC26305628g0005														2	1
Ribosome maturation factor RimM	NICBE_358163									4						1
Rieske 2Fe 2S domain protein	NbS00007597g0013														5	1
RING finger protein 13	NbS00030615g0002										2					1
SEC1 family transport protein SLY1	NICBE_170643										3					1
Serine carboxypeptidase-like 49	NICBE_238493		2													1
Serine/threonine protein kinase	NbS00031309g0007							2								1
Serine/threonine-protein phosphatase 2A 65 kDa regulatory subunit A beta isoform	NICBE_090925									3						1
Serine/threonine-protein phosphatase 6 regulatory subunit 3	NICBE_158552										2					1
Serpin Serine protease inhibitor	NbS00017984g0006									3						1
seryl tRNA synthetase/serine tRNA ligase	NbS00013231g0014		3													1
SKP1-like protein 1A	NICBE_268729		2													1
Small glutamine-rich tetratricopeptide repeat-containing protein beta	NICBE_332244										2					1
SNAP25 homologous protein SNAP33	NICBE_352850										2					1
Solute carrier family 2 facilitated glucose transporter member 8	NbS00006080g0002										2					1
Soul heme binding	NbS00021165g0002		4													1
Stem-specific protein TSJT1	NICBE_290521		3													1
Sugar transport protein 13	NICBE_417965										3					1
Superoxide dismutase [Cu-Zn]	NICBE_427086		2													1
Superoxide dismutase [Mn], mitochondrial	NICBE_005266		2													1
Susceptibility homeodomain transcription factor Fragment	NbS00045746g0002		2													1
Syntaxin	NbS00027157g0003										5					1
T-complex protein 1 subunit beta	NICBE_257307		2													1
T-complex protein 1 subunit epsilon	NICBE_018473		2													1
Tetratricopeptide repeat protein 38	NICBE_208822										2					1
Tetratricopeptide repeat protein KIAA0103	NbS00025100g0012										2					1
Thioredoxin	NbS00049937g0002		2													1
Thioredoxin H type 1	NbS00034448g0009		2													1
Thioredoxin M-type, chloroplastic	NICBE_298341		2													1
Thylakoid membrane phosphoprotein 14 kDa, chloroplastic	NICBE_106974										2					1
Trans-cinnamate 4-monooxygenase	NICBE_313423									2						1
Transmembrane 9 member 2	NbS00004962g0001										2					1
Transmembrane 9 superfamily member 3	NICBE_019739		3													1
Transmembrane emp24 domain-containing protein A	NICBE_138070										2					1
Transportin 1	NbS00007553g0020									2						1
Tubulin alpha-1 chain	NICBE_051810		5													1
Ubiquitin 1	NbS00006116g0014, NICBE_113354, NbS00021823g0007										23					1
Ubiquitin protein ligase 1	NbS00013179g0011										7					1
UDP-glucuronate 4-epimerase 6	NICBE_121490							2								1
Uncharacterized aarF domain-containing protein kinase At1g71810, chloroplastic	NICBE_287728										2					1
Uncharacterized oxidoreductase chloroplastic	NbS00015140g0025										4					1
Uncharacterized protein At1g32220, chloroplastic	NICBE_171180		2													1
uncharacterized protein LOC100527102	NbS00030057g0012										2					1
Uncharacterized protein sll0005	NICBE_068306										7					1
Uncharacterized protein ycf39	NICBE_119443										3					1
Unknown NbS00004414g0010_SGN	NbS00004414g0010_SGN		3													1
UPF0603 protein At1g54780 chloroplastic	NbS00001563g0013		2													1
V-type proton ATPase subunit H	NICBE_297117										2					1
Vacuolar sorting receptor	NbS00035464g0007										2					1
Vacuolar-sorting receptor 3	NICBE_083936										2					1
WD-40 repeat-containing protein MSI4	NICBE_156511		2													1
Xyloglucan endotransglucosylase/hydrolase	NICBE_181071, NbS00052846g0002														2	1
Zeta-carotene desaturase, chloroplastic/chromoplastic	NICBE_034236										4					1
17.4 kDa class III heat shock protein	NbS00031438g0001								2		2					2
26S protease regulatory subunit 10B homolog A	NICBE_392305								3		7					2
26S protease regulatory subunit 7 homolog A	NICBE_154102		2								5					2
26S protease regulatory subunit 8 homolog A	NICBE_221787								3		5					2
26S proteasome non-ATPase regulatory subunit 11	NICBE_035749, NbS00048446g0001								2		12					2
26S proteasome non-ATPase regulatory subunit 12	NICBE_244180		3								4					2
3-isopropylmalate dehydrogenase, chloroplastic	NICBE_205929		4								3					2
30S ribosomal protein S10, chloroplastic	NICBE_303719										2	2				2
30S ribosomal protein S7 chloroplastic	NbS00008330g0010									2	2					2
30S ribosomal protein S9, chloroplastic (Fragment)	NICBE_034751									3	4					2
4-alpha-glucanotransferase DPE2	NICBE_323237				3		3									2
40S ribosomal protein S10-1	NICBE_332823		2							3						2
40S ribosomal protein S2-2	NICBE_203773									3	4					2
40S ribosomal protein S23	NICBE_389768		2								2					2
40S ribosomal protein S26	NbS00004410g0015		3							3						2
40S ribosomal protein S5-2	NICBE_271029		2							2						2
50S ribosomal protein L13	NbS00017563g0004		2								2					2
50S ribosomal protein L17, chloroplastic	NICBE_267424									4	3					2
50S ribosomal protein L18 chloroplastic	NbS00007847g0006									4	2					2
50S ribosomal protein L19 1 chloroplastic	NbS00006002g0007									4	5					2
50S ribosomal protein L2 chloroplastic	NbS00032038g0001									2	3					2
50S ribosomal protein L4, chloroplastic	NICBE_002302									2	6					2
50S ribosomal protein L6	NICBE_404581, NbS00001075g0014									5	8					2
60S ribosomal protein L19-2	NICBE_241145		4								4					2
60S ribosomal protein L24	NbS00017881g0010									2	3					2
60S ribosomal protein L31	NICBE_276564				2		2									2
60S ribosomal protein L36	NbS00002733g0002									2	2					2
78 kDa glucose-regulated protein	NICBE_307468.2						4					9				2
ABC transporter B family member 11	NICBE_232772									2	2					2
ADP-ribosylation factor 2	NICBE_020747		7								2					2
Alpha-1,4 glucan phosphorylase L-2 isozyme, chloroplastic/amyloplastic	NICBE_232534								2		7					2
Alpha-amylase isozyme 2A	NICBE_214657							2			9					2
Ankyrin repeat domain containing protein 2	NbS00029438g0007, NbS00057195g0004								5		8					2
Annexin D1	NICBE_369402		2								4					2
ATP synthase subunit c chloroplastic	NbS00011635g0010		3												2	2
ATP-dependent Clp protease proteolytic subunit-related protein 3, chloroplastic	NICBE_357580		2												3	2
Beta 1 3 glucanase	NbS00024662g0006, NICBE_131325		6									2				2
C2 domain containing protein	NbS00047459g0007, NbS00010366g0317									6	13					2
Calmodulin	NICBE_211946, NbS00061039g0001	2	9													2
Cell division cycle protein 48 homolog	NICBE_167984						4				3					2
Cell division protein FtsZ homolog 2-2, chloroplastic	NICBE_393383										2				2	2
Chlorophyll a-b binding protein 36, chloroplastic	NICBE_005654		2												3	2
class IV heat shock protein	NbS00027674g0005								5		3					2
Cullin-associated NEDD8-dissociated protein 1	NICBE_114677									3	4					2
Cysteine desulfurase 2, chloroplastic	NICBE_154839										3				2	2
Cysteine proteinase inhibitor	NbS00026832g0017		3				5									2
Delta-1-pyrroline-5-carboxylate synthase	NICBE_256585								2		3					2
Dynamin related protein 1E	NbS00056353g0008		3	5												2
Dynamin-related protein 5A	NICBE_191552		2	4												2
Fas associated factor 1 protein	NbS00008326g0016				3		3									2
Ferredoxin dependent glutamate synthase 1 chloroplastic	NbS00020069g0017		4												2	2
Fructose 1 6 bisphosphatase class 1	NbS00005953g0021		3												4	2
Geranylgeranyl diphosphate reductase chloroplastic	NbS00008675g0003										5				2	2
Glucose 1 phosphate adenylyltransferase large subunit 3 chloroplastic/amyloplastic	NbS00050736g0008	2	2													2
Glutamate decarboxylase	NICBE_266679		3						2							2
Glutamine synthetase, chloroplastic	NICBE_060321										3				6	2
Glyceraldehyde-3-phosphate dehydrogenase B, chloroplastic (Fragment)	NICBE_130622		2								2					2
GrpE protein homolog, mitochondrial	NICBE_196062		7				5									2
Guanine nucleotide-binding protein subunit beta-like protein	NICBE_013884									6	2					2
Harpin induced protein Fragment	NbS00002227g0002, NbS00006593g0102									2	5					2
Heme-binding protein 2	NICBE_277170		4												2	2
Histone H3.2	NbS00014992g0013		2												2	2
Holliday junction ATP dependent DNA helicase ruvB	NbS00025982g0019								6		10					2
Hypersensitive-induced response protein 1	NICBE_010888		3								2					2
hypothetical protein VITISV_033286	NbS00002437g0006										15	2				2
Importin subunit beta	NbS00021963g0003									5	7					2
Importin subunit beta 4	NbS00029450g0015									3	5					2
Importin-5	NICBE_192696, NICBE_063246									3	10					2
Isoflavone 2'-hydroxylase	NICBE_376221									3	6					2
Kunitz type protease inhibitor	NbC24872723g0001							3							2	2
Large proline-rich protein BAG6	NICBE_086528, NICBE_225714								4		13					2
Unknown protein with DUF1645 domain, E=2e-39 score=135.8	NICBE_099876				2		2									2
Unknown protein with GST_N_3 (Glutathione S-transferase, N-terminal) domain, E=6.7e-22 score=77.4	NICBE_328705								2		2					2
Nucleolin 2	NICBE_382164			9								10				2
Nucleoside diphosphate kinase	NbS00003559g0006		3									2				2
Oxygen-evolving enhancer protein 2-2, chloroplastic	NICBE_300991		2				2									2
Phenazine biosynthesis protein PhzF family	NbS00013552g0018	2	2													2
Phosphate carrier protein, mitochondrial	NICBE_219137									2					3	2
Phosphatidate phosphatase LPIN3	NICBE_410898				2		2									2
Phosphoenolpyruvate carboxylase, housekeeping isozyme	NICBE_222157										3				3	2
Phospholipase D delta	NICBE_131517		2				2									2
Photosystem I reaction center subunit III, chloroplastic	NICBE_342607		3												5	2
Photosystem II stability/assembly factor HCF136, chloroplastic	NICBE_379623		3												2	2
plastid lipid associated protein 6 chloroplastic	NbS00029743g0007		3								3					2
Probable glutathione S-transferase	NICBE_304121	2	12													2
Probable histone H2A variant 3	NICBE_316248			2			2									2
Probable importin-7 homolog	NICBE_030741									8	8					2
Probable methyltransferase PMT13	NICBE_155699							2			2					2
Protein disulfide isomerase	NbS00034243g0001		2							2						2
Protein TIC110, chloroplastic	NICBE_126002							12			8					2
Protein TOC75-3, chloroplastic	NICBE_392596		2								4					2
Protein TRIGALACTOSYLDIACYLGLYCEROL 1 chloroplastic	NbS00031918g0001				2		2									2
Pyrophosphate-energized vacuolar membrane proton pump	NICBE_313313									3	2					2
Ras-related protein RABA1f	NICBE_128666		2								4					2
REF stress related protein 1	NbS00033943g0015									2	2					2
rhamnose biosynthetic enzyme 1	NbS00034043g0017								7		3					2
Ribosomal protein L30	NbS00055295g0005	2	2													2
Ribulose bisphosphate carboxylase large chain (Fragment)	NICBE_092443	2	2													2
Sec7 guanine nucleotide exchange factor	NbS00049277g0005									2	2					2
Serine--glyoxylate aminotransferase	NICBE_230315.2		2												5	2
Signal peptide peptidase SppA type	NbS00002109g0019				2		2									2
Subtilisin protease	NbS00009728g0003				3		3									2
Subtilisin-like protease	NICBE_069409						4				2					2
Superoxide dismutase	NbS00007245g0006		3				2									2
Tetratricopeptide repeat TPR	NbS00013770g0011									2	20					2
Thylakoid lumenal 29 kDa protein, chloroplastic	NICBE_016290	2	3													2
Translationally-controlled tumor protein homolog	NICBE_032231	2	3													2
Transmembrane 9 member 4	NbS00045982g0007		2								5					2
Transportin-1	NICBE_045128, NICBE_311092									13	7					2
Triose phosphate/phosphate translocator, chloroplastic	NICBE_349705		2							2						2
Uncharacterized oxidoreductase At1g06690, chloroplastic	NICBE_017993							2			2					2
Uncharacterized protein At4g01150, chloroplastic	NICBE_127245		3								4					2
Unknown NbS00002134g0102_SGN	NbS00002134g0102_SGN				3		3									2
Unknown protein DS12 from 2D-PAGE of leaf, chloroplastic	NICBE_416323		2												2	2
Vacuolar proton translocating ATPase 100 kDa subunit	NICBE_267268									2	4					2
Vesicle associated membrane protein 7B	NbS00022342g0004		3								2					2
Vesicle fusing ATPase	NbS00011575g0012									4	10					2
Zeaxanthin epoxidase, chloroplastic	NICBE_322480									2	3					2
17.3 kDa class II heat shock protein	NbS00007018g0006, NbS00001649g0002		3						7		6					3
17.5 kDa class I heat shock protein	NICBE_065883		8						9		9					3
17.6 kDa class I heat shock protein 3	NICBE_109014		5						6		6					3
26S protease regulatory subunit 6A homolog	NICBE_103792		4						3		9					3
26S protease regulatory subunit 6B homolog	NICBE_268659		2						3		8					3
26S proteasome non ATPase regulatory subunit 7	NbS00045688g0010								3	2	5					3
26S proteasome non-ATPase regulatory subunit RPN12A	NICBE_166148, NICBE_191672		3							2	2					3
26S proteasome regulatory subunit	NbS00007460g0008		6						7		18					3
26S proteasome regulatory subunit 4 homolog A	NICBE_024250		3						3		13					3
3-oxoacyl-[acyl-carrier-protein] synthase I	NICBE_351164, NbS00019983g0006		4								2				2	3
30S ribosomal protein S13, chloroplastic	NICBE_192613		2							6	2					3
30S ribosomal protein S20, chloroplastic	NICBE_349784									3	4	4				3
30S ribosomal protein S4, chloroplastic	NICBE_339058		2							3	3					3
40S ribosomal protein S15	NbS00046450g0014				2		2				2					3
40S ribosomal protein S15a-1	NICBE_256303		2							2	2					3
40S ribosomal protein S9-2	NICBE_243948						2			6	2					3
50S ribosomal protein L10, chloroplastic	NICBE_386742		3							4	5					3
50S ribosomal protein L12 chloroplastic	NbS00020081g0001		2							7	4					3
50S ribosomal protein L15, chloroplastic (Fragment)	NICBE_179113						2			3	5					3
50S ribosomal protein L24, chloroplastic	NICBE_085321		2							2	5					3
60S acidic ribosomal protein P2-4	NICBE_306269				2		2			2						3
60S ribosomal protein L10a-1	NICBE_357135				2		2				3					3
60S ribosomal protein L13a	NbS00002408g0006, NbS00011854g0009		3		2		2									3
ADP,ATP carrier protein, mitochondrial	NICBE_233565		3								5				13	3
Aminomethyltransferase mitochondrial	NbS00013023g0001		2								3				6	3
Aspartic proteinase	NbS00050653g0003		2							5	2					3
ATP synthase gamma chain, chloroplastic	NICBE_159540				4		4				2					3
Chaperone protein ClpD chloroplastic	NbS00004238g0019								5	2	3					3
Chaperone protein DnaJ	NICBE_159486		3						7		5					3
Chlorophyll a b binding protein 3C	NbS00003625g0003, NbS00014580g0002		2				3								6	3
Chlorophyll a-b binding protein CP29.2, chloroplastic	NICBE_214138				5		5								7	3
chloroplast photosystem II 22 kDa component	NbS00035687g0007				2		2				3					3
Coatomer subunit gamma	NbS00000812g0012								10	2	13					3
Cysteine proteinase RD21a (C14)	NICBE_044478, NbS00040506g0007		7				10				3					3
Developmentally regulated G-protein 2	NICBE_013271		4							3	2					3
Endoplasmin homolog	NICBE_008861				2		2				2					3
Enolase	NbS00037614g0004		4								2	2				3
Glycosyltransferase family 77 protein	NbS00017951g0015, NICBE_291705		5					5				2				3
GTP-binding nuclear protein Ran-A1	NICBE_051563	2	3												2	3
Hsp70 nucleotide exchange factor fes1	NbS00040864g0012								6		2	4				3
L ascorbate peroxidase 2 cytosolic	NbS00035212g0002	2	5												4	3
Magnesium chelatase subunit chlD chloroplastic	NbS00040120g0009							3		2	4					3
Major facilitator superfamily domain-containing protein 5	NICBE_383934		3					2			2					3
Malate dehydrogenase, cytoplasmic	NICBE_426492		2								2				3	3
Myosin-J heavy chain	NICBE_225035								12	2	4					3
Unknown protein with DUF4287 domain E=0.076 score=12.6	NICBE_011697		2					2			3					3
Unknown protein with His_Phos_1 domain (Histidine phosphatase superfamily (branch 1)) E=1.4e-13 score=51	NICBE_274337							3	2		2					3
O methyltransferase	NbS00003479g0020		5							3	4					3
Oxygen-evolving enhancer protein 3-2, chloroplastic	NICBE_135957		6				2					2				3
Peptidyl-prolyl cis-trans isomerase	NICBE_179473, NbS00003953g0001, NbS00044621g0001	7	12												2	3
Phosphoglycerate mutase protein	NbS00046497g0001							3	2		3					3
Pleiotropic drug resistance protein 1	NICBE_357824, NbS00019903g0005, NICBE_355708						3			14	33					3
Probable acetyl-CoA acetyltransferase, cytosolic 2	NICBE_132285		2								3				2	3
Probable aquaporin PIP-type pTOM75	NICBE_091663		2						2		3					3
Protein disulfide-isomerase	NICBE_175195		2				5			12						3
Putative mitochondrial 2-oxoglutarate/malate carrier protein	NICBE_412941		2								2				4	3
Putative phagocytic receptor 1b	NICBE_351046		5					2				4				3
Ras related protein Rab 2 A	NbS00004361g0010		2								2				3	3
S-adenosylmethionine synthase 2	NICBE_172027, NbS00014416g0001		7						2		2					3
Sulfotransferase	NbS00006235g0009							2	2		2					3
Translational activator gcn1	NbS00008510g0008								2	3	7					3
Uncharacterized oxidoreductase ygbJ	NICBE_367990							2	2	2						3
Uncharacterized protein At3g49720	NICBE_125610		7					4				2				3
Unknown NbS00002662g0109_SGN	NbS00002662g0109_SGN		2							3	2					3
Unknown NbS00011957g0108_SGN	NbS00011957g0108_SGN		2								2	3				3
2-Cys peroxiredoxin BAS1, chloroplastic	NICBE_285976		6								3	2			2	4
26S proteasome non-ATPase regulatory subunit 2 1A	NICBE_115465, NICBE_172900, NICBE_166405		3						7	5	28					4
40S ribosomal protein S13	NICBE_002676				4		4			2	3					4
40S ribosomal protein S17 protein	NbS00019530g0006		2		3		3				2					4
40S ribosomal protein S3 3	NbS00035854g0012				2		2			4	2					4
40S ribosomal protein S8	NbS00017090g0001, NbS00030068g0006, NICBE_140063				3		3			3	2					4
40S ribosomal protein SA	NbS00003907g0013		2				2			2	2					4
5 epi aristolochene synthase 2	NbS00055581g0001, NbS00004447g0101								5	5	8				2	4
50S ribosomal protein L29	NbS00000837g0015				4		4			3	5					4
50S ribosomal protein L5, chloroplastic	NICBE_117685						3			5	6	4				4
60S ribosomal protein L14	NICBE_275191, NICBE_103654		6				2			7	3					4
Aldehyde dehydrogenase expressed	NbS00047628g0009		5						3	6	11					4
ATP synthase subunit beta, chloroplastic	NICBE_187671		2		2		2								2	4
Chaperonin CPN60-2, mitochondrial	NbS00002844g0211, NICBE_225512		2		11		11				11					4
Chlorophyll a-b binding protein CP26, chloroplastic	NICBE_056958		5				2							2	8	4
Coatomer subunit alpha-1	NICBE_286236, NbS00003584g0003		5				11		33		12					4
Coatomer subunit beta'-2	NICBE_204349, NICBE_323709		3				6		9	2						4
Elongation factor EF 2	NbS00016832g0010	2	5								8				4	4
Eukaryotic initiation factor 4A-15	NICBE_346320	3	4								4				3	4
Fructose-bisphosphate aldolase cytoplasmic isozyme	NICBE_391933		2							2	7	2				4
Glutamate-1-semialdehyde 2,1-aminomutase, chloroplastic	NICBE_415385		2						2		3				3	4
Glyceraldehyde 3 phosphate dehydrogenase B	NbS00029815g0004								3		3	2			3	4
Histone H2B	NbS00000678g0002		6		2		2		2							4
Leucine--tRNA ligase, cytoplasmic	NICBE_291593		6					12	6		5					4
LRR receptor serine/threonine protein kinase RLP	NbS00002113g0001		2		2		2			2						4
Malate dehydrogenase 2, mitochondrial	NICBE_141490		2		2		2								3	4
Monodehydroascorbate reductase	NICBE_126930	2	4								2				2	4
Phosphoribulokinase/uridine kinase	NbS00007805g0017	4	6				3								5	4
Plasma membrane ATPase 1	NICBE_251440, NICBE_026307		7				5			11	43					4
Probable 26S proteasome non-ATPase regulatory subunit 3	NICBE_198688		3						3	2	15					4
Probable 26S proteasome non-ATPase regulatory subunit 6	NICBE_167161								2	2	5				2	4
Ras-related protein RabE1c (Rab8a)	NICBE_214722, NICBE_150830		6								2	2			7	4
Ribosomal protein L32	NbS00053639g0015				2		2			2	2					4
Ribosomal protein L9	NbS00002134g0112, NbS00005152g0006				2		2			3	3					4
Sedoheptulose-1,7-bisphosphatase, chloroplastic	NICBE_367081, NICBE_289927		3								2	2			2	4
Serine hydroxymethyltransferase, mitochondrial	NICBE_164182		2					2	3		2					4
Triosephosphate isomerase cytosolic	NbS00011031g0007		2		2		2					3				4
14-3-3-like protein A	NICBE_412841, NbS00000590g0001, NbS00020600g0007	2	16							2	9				2	5
30S ribosomal protein S11	NbS00028999g0008		3		3		3			3	3					5
30S ribosomal protein S5, chloroplastic	NICBE_141357		2		2		2			7	6					5
30S ribosomal protein S9	NbS00017313g0001		2		2		2			3	4					5
40S ribosomal protein S18	NbS00023066g0009		2		3		3			2	3					5
40S ribosomal protein S4	NICBE_160362, NICBE_300668		3		5		5			9	3					5
5 methyltetrahydropteroyltriglutamate homocysteine methyltransferase	NbS00022063g0009, NbS00012577g0009		6		2		2				14	5				5
50S ribosomal protein L1, chloroplastic	NICBE_391524		4						2	7	11	2				5
50S ribosomal protein L21, chloroplastic	NICBE_293228		2		4		4			3	5					5
50S ribosomal protein L3, chloroplastic (Fragment)	NICBE_269820		5		5		5			8	9					5
60S ribosomal protein L11-1	NICBE_272928		2		2		2				3	3				5
60S ribosomal protein L13	NbS00026051g0013				5		5			3	3	3				5
60S ribosomal protein L18a	NICBE_117769		4		5		5			2	4					5
60S ribosomal protein L21-2	NICBE_015596		3		5		5			3	3					5
60S ribosomal protein L5	NICBE_122339, NICBE_211126, NbS00010892g0008		2		3		3			7	5					5
60S ribosomal protein L6	NICBE_030008, NbS00015711g0008, NbS00031098g0006		4		6		6			5	7					5
60S ribosomal protein L7a-2	NICBE_262742, NICBE_049076		4		4		4			3	8					5
60S ribosomal protein L8	NICBE_003339, NICBE_085320		4		4		4			4	2					5
Adenosylhomocysteinase	NICBE_145224		4		2		2				2	2				5
ATP dependent clp protease ATP binding subunit	NbS00017400g0004		4					8	6		13	2				5
Chloroplast stem-loop binding protein of 41 kDa b, chloroplastic	NICBE_347493		2						4		7	2			4	5
Clathrin heavy chain 1	NICBE_323561	2	4						3	5	8					5
DnaJ protein homolog	NICBE_201478, NICBE_097373, NICBE_217773		9						13	4	9				2	5
Dynamin 2B	NICBE_074039		2	14					2		7	3				5
Isocitrate dehydrogenase [NADP]	NICBE_042890	5	11							2	3				4	5
Pantoate-beta-alanine ligase	NICBE_361281		2		4		4	4			2					5
Peroxisomal (S)-2-hydroxy-acid oxidase	NICBE_279847		5				2				5	4			4	5
Probable aldo-keto reductase 4	NICBE_065454	2	21					4		5	3					5
Proteasome activator subunit 4	NbS00037122g0006		10					17	8	15	22					5
Protein grpE	NICBE_100506, NICBE_280289		23				12		5	12	5					5
Ribulose bisphosphate carboxylase small chain 8B	NbS00022486g0001, NICBE_352940, NbC25292626g0004	2	10				3				12	9				5
Tubulin beta 1 chain	NbS00056603g0002		2						2	3	2				3	5
V-type proton ATPase subunit B 2	NICBE_088201		3						3	5	7			6		5
40S ribosomal protein S3a	NbS00010666g0026		4		2		2		2	3	3					6
60S acidic ribosomal protein P0	NICBE_417286		5		8		8			7	3	2				6
60S ribosomal protein L10	NICBE_341346		2		3		3			3	2	2				6
60S ribosomal protein L23a	NbS00019339g0015		7		8		8			2	4	2				6
60S ribosomal protein L4-1	NICBE_036269, NbS00047015g0005		2		12		12			9	9				7	6
60S ribosomal protein L7	NbS00039066g0008, NbS00012928g0003, NbS00024868g0008		5		12		12			3	9	2				6
ATP synthase subunit alpha	NbS00003662g0021		10		2		2		3		3				3	6
CASP protein	NbS00016385g0017, NICBE_065648, NICBE_048655		26		12		12	12	2		4					6
Elongation factor beta 1	NbS00008464g0006, NbS00037512g0009	7	12				4				5	2			16	6
Glucose-1-phosphate adenylyltransferase small subunit, chloroplastic/amyloplastic	NICBE_062133	2	17				2	2		6				3		6
Glycine dehydrogenase	NbS00022684g0008	4	2		2		2				4				7	6
Histone H4	NICBE_414518		3	7			3				2	2			2	6
Unknown protein with PspB (Phage shock protein B) domain E=0.033 score=13.9	NICBE_054623		6					11	2	2	4	2				6
Protein trigalactosyldiacylglycerol 2, chloroplastic	NICBE_226318		6		10		10	3				5			9	6
Ribosomal protein L26 1	NbS00040664g0001	2	4		7		7			2	3					6
Serine hydroxymethyltransferase	NbS00027670g0006		6		2		2				2	3			3	6
Zinc finger CCCH type helicase	NbS00037522g0005		3		9		9	6		4	3					6
60S ribosomal protein L18-2	NICBE_239297	2	4		2		3			2	2	2				7
60S ribosomal protein L3	NICBE_383592, NbS00018918g0016	2	9		6		6			7	6				3	7
ATP synthase subunit alpha, chloroplastic	NICBE_177665		2		2		2		2		2	2			2	7
Catalase isozyme 1	NICBE_083774, NICBE_161360	6	12		2		4	4	5		3					7
Elongation factor 1-delta	NICBE_376884, NICBE_099708	8	15		2		5			2	4				9	7
HSP90/HSP80	NICBE_184285, NICBE_033095, NICBE_147752	5	13						7	7	26	2			4	7
RuBisCO large subunit-binding protein subunit alpha, chloroplastic	NICBE_329880		2		11		11			3	7	5			10	7
S adenosyl L methionine dependent methyltransferases	NbS00057125g0003, NbS00033243g0006, NbS00002899g0003		11				3	11	3	2	3	2				7
Transketolase 1	NbS00008412g0009		5		4		8	2	5		5	2				7
V-type proton ATPase catalytic subunit A	NICBE_332932		4		2		2			2	7	2		2		7
Cathepsin B cysteine proteinase	NbC26208175g0003		3	2	2		4		2	2	2				2	8
Glyceraldehyde-3-phosphate dehydrogenase	NICBE_080780, NICBE_167948, NICBE_182820	6	16				3		9	2	8	4			19	8
Polyadenylate-binding protein RBP47B	NICBE_270257, NbS00060849g0001		3		7		7	4	2	4	6	2				8
Polyubiquitin 4	NICBE_067778, NICBE_097573		3		3		3		6	3	5	2			13	8
Pre-mRNA-processing factor 39	NICBE_208485, NbS00001653g0010		12		11		11	13	8	9	14	5				8
Tubulin alpha chain	NICBE_021799		14		9		9		7	3	6	2			9	8
Tubulin beta-1	NICBE_313142, NICBE_011735	2	19		7		7		9	8	13				8	8
Unknown NbS00000120g0121	NbS00000120g0121	2	17		5		5	10	8	6	10					8
60S ribosomal protein L12	NICBE_260395	2	4		4		4		2	2	4	2			2	9
ATP synthase subunit beta mitochondrial	NbS00019305g0027	2	2	2	3		3			3	4	3			4	9
Elongation factor Tu chloroplastic	NbS00027807g0002, NICBE_293865, NbC23171932g0001		10		2		2	2	8	9	15	2			8	9
Phosphoglycerate kinase	NICBE_091736, NICBE_025234	2	9		2		5		10	2	9	8			7	9
Probable E3 ubiquitin-protein ligase HERC3	NICBE_343288	3	16		16		16	15	13	4	11	3				9
Carbonic anhydrase, chloroplastic	NICBE_196213	4	10		3		3	3	3	2	9	10			8	10
Elongation factor 1 alpha	NbS00007372g0013	13	19		2		7	5	4	3	10		7		13	10
Elongation factor 1 gamma	NbS00006811g0211, NbS00005651g0008, NICBE_194103, NICBE_094729, NbS00058856g0002	13	24				14	5	2	5	8		11	10	34	10
Epsin	NbS00000030g0010, NICBE_314482	3	28		19		19	25	26	9	30	6	2			10
Fructose bisphosphate aldolase	NbS00008558g0004, NbS00028064g0012, NICBE_380917, NbS00042047g0015, NbS00007016g0020	9	14		10		12	2	4	3	15	3			7	10
Glyceraldehyde-3-phosphate dehydrogenase A, chloroplastic (Fragment)	NICBE_228497	5	14		5		7	8	15	5	18	7			17	10
Glyceraldehyde-3-phosphate dehydrogenase B, chloroplastic	NICBE_117610	3	6		3		5	4	11	3	10	4			8	10
Puromycin-sensitive aminopeptidase	NICBE_198526	3	16		7		7	29	19	22	23	3			2	10
Ribulose bisphosphate carboxylase/oxygenase activase 1	NICBE_380342, NICBE_389439, NbS00009714g0011	5	13		4		4	4	10	3	20	9			30	10
RuBisCO large subunit-binding protein subunit beta	NICBE_002070, NbS00034791g0001, NICBE_071238	4	7		23		23	3	5	4	12	5			14	10
Actin	NICBE_128693, NICBE_211870, NbS00041237g0007, NbS00031995g0003, NICBE_053462, NICBE_039176, NICBE_074793, NICBE_096225, NICBE_141623	4	37	3	4		4	4	16	9	15	2			14	11
Chloroplast heat shock protein 70	NICBE_403996, NbS00029684g0026, NICBE_379719	11	45	3	5	9	32	4	42	26	34	9	2		9	13
Heat shock 70 kDa protein mitochondrial	NbS00012368g0006, NbS00052402g0003	9	40	7	15	11	31		43	15	44	12	7	2	12	13
Luminal-binding protein 5	NICBE_009952, NICBE_365796, NICBE_362411	18	53	5	9	4	30	2	20	16	20	22	3		3	13
Ribulose bisphosphate carboxylase large chain	NbS00004956g0015	2	7		6	2	9	4	9	2	9	2	2	7	8	13
HSP70	NICBE_217133, NICBE_364435, NICBE_361081, NICBE_276570, NICBE_252483, NICBE_322054, NbS00016136g0003, NICBE_293672, NICBE_260841, NICBE_129182, NICBE_322055	45	124	35	54	17	77	10	104	57	124	75	40	28	46	14
* Consolidation was achieved by grouping similar effectors into families, and representing similar plant proteins (with same annotation or having minimum of 80% identity over 80% length) from Dataset 1 by a single entry. Cumulative number of peptide hits (equal or more than two) are reported for each plant protein hit. Plant proteins are sorted in increasing order by the number of effector family…
§ Plant protein descriptions are based on annotation with BLASTP hits (E value < 0,001) to SwissProt protein database and pfam domains found in the protein
^ Sequence identifiers are from Nicotiana benthamiana genome annotation v0.4.4 provided by Sol Genomics Network (https://solgenomics.net) (identifiers with prefix 'NbS') and annotation provided by the Genome Analysis Center (TAGC, Norwich, UK) (identifiers with prefix 'NICBE_').
